# Divergent roles of SOX2 in human and mouse germ cell specification related to X-linked gene dosage effects

**DOI:** 10.1101/2024.06.25.599839

**Authors:** Wenteng He, Qing Luo, Jian Zhao, Mengting Wang, Luohua Feng, Allan Zhao, Ahmed Reda, Eva Lindgren, Jan-Bernd Strukenborg, Jiayu Chen, Qiaolin Deng

**Author notes:** These authors contributed equally (Wenteng He, Qing Luo).

## Abstract

Human primordial germ cell-like cells (hPGCLCs) can be generated from pluripotent stem cells (PSCs) but the differentiation efficiency of female hPSCs is often lower than that of male hPSCs. Moreover, Klinefelter Syndrome (KS), a condition characterized by an extra X-chromosome in males, often presents the failure of germline specification and infertility. In this study, we investigate how X-linked gene dosage affects hPGCLCs specification potential in both healthy and diseased conditions. We reveal that the X-chromosome plays a multifaceted role in modulating hPGCLCs induction. The inhibitory effects on TGF-beta/Activin A and BMP pathways by escape genes IGSF1 and CHRDL1, respectively, are demonstrated by the increased yield of hPGCLCs with knockdown experiments. Importantly, our results identified the intriguing role of SOX2 that is upregulated by the escape gene *USP9X* in hPGCLCs specification, highlighting a species-specific difference from the mouse model. The elevated *USP9X*-*SOX2* regulatory axis profoundly influences cellular metabolism, mitochondrial morphology, and progenitor competence, thereby affecting hPGCLCs induction. Furthermore, the inability to downregulate SOX2 and upregulate SOX17 in response to BMP signaling impedes downstream gene activation due to motif binding competition. These findings shed novel insights into the hPGC specification by elucidating the differential roles of SOX2 versus SOX17 between mice and humans, influenced by X-linked gene dosage effects. Additionally, our results offer potential applications for improving the induction and survival efficiency of hPGCLCs from hPSCs, facilitating disease modeling and mechanistic studies.

**Highlights:**

- Downregulation of three X-linked genes, i.e. IGSF1, CHRDL1 and USP9X, enhanced the differentiation efficiency of hPGCLCs
- SOX2 as a downstream of human-specific escape gene USP9X plays a multifacet role against hPGCLCs specification
- Failure to timely downregulate SOX2 and upregulate SOX17 interferes downstream gene activation likely due to motif binding competition
