## Supplemental Table 1 for "Divergent roles of SOX2 in human and mouse germ cell specification related to X-linked gene dosage effects"

### Sheet: common DEGs
Supplementary Table 1. Commonly dysregulated genes among KS and female lines compaed to the XY line
Gene Symbol	Trend	Chromosome		Chromosome	Up-regulated gene counts	Down-regulated gene counts	Up/Down ratio
PLS3	Up-regulated	X		1	12	24	0.5
GPC4	Up-regulated	X		2	11	19	0.578947
USP9X	Up-regulated	X		3	7	9	0.777778
AP1S2	Up-regulated	X		4	8	9	0.888889
KLHL4	Up-regulated	X		5	6	8	0.75
PHF6	Up-regulated	X		6	7	13	0.538462
RBBP7	Up-regulated	X		7	10	10	1
SMARCA1	Up-regulated	X		8	4	12	0.333333
TCEAL2	Up-regulated	X		9	5	9	0.555556
CAPN6	Up-regulated	X		10	3	6	0.5
KDM6A	Up-regulated	X		11	3	13	0.230769
POLA1	Up-regulated	X		12	5	13	0.384615
KDM5C	Up-regulated	X		13	3	2	1.5
COL4A5	Up-regulated	X		14	5	3	1.66667
ZFX	Up-regulated	X		15	3	2	1.5
OGT	Up-regulated	X		16	4	10	0.4
ZNF280C	Up-regulated	X		17	4	14	0.285714
FAM199X	Up-regulated	X		18	1	2	0.5
NAP1L3	Up-regulated	X		19	11	10	1.1
RBM41	Up-regulated	X		20	3	2	1.5
CHRDL1	Up-regulated	X		21	0	2	0
MED14	Up-regulated	X		22	3	3	1
PDK3	Up-regulated	X		X	28	5	5.6
PRKX	Up-regulated	X		MT	0	3	0
SCML2	Up-regulated	X		Total	146	203	0.719212
XIAP	Up-regulated	X
TMSB15B	Up-regulated	X
IGSF1	Up-regulated	X
MIAT	Up-regulated	22
TNRC6B	Up-regulated	22
TTC28	Up-regulated	22
ZNF217	Up-regulated	20
SALL4	Up-regulated	20
PCMTD2	Up-regulated	20
APOE	Up-regulated	19
ZNF43	Up-regulated	19
ZNF460	Up-regulated	19
AKAP8L	Up-regulated	19
IZUMO2	Up-regulated	19
NOVA2	Up-regulated	19
ZNF587B	Up-regulated	19
INSR	Up-regulated	19
RAVER1	Up-regulated	19
AXL	Up-regulated	19
ZNF675	Up-regulated	19
ZNF519	Up-regulated	18
NPTX1	Up-regulated	17
NUFIP2	Up-regulated	17
MED13	Up-regulated	17
NLGN2	Up-regulated	17
NPIPA5	Up-regulated	16
NFAT5	Up-regulated	16
SMG1	Up-regulated	16
MPV17L	Up-regulated	16
ADAM10	Up-regulated	15
FAN1	Up-regulated	15
MYO5C	Up-regulated	15
JPH4	Up-regulated	14
RAB2B	Up-regulated	14
DAAM1	Up-regulated	14
COCH	Up-regulated	14
L2HGDH	Up-regulated	14
LINC00458	Up-regulated	13
SACS	Up-regulated	13
ARGLU1	Up-regulated	13
SLC38A2	Up-regulated	12
LRP6	Up-regulated	12
ARID2	Up-regulated	12
EP400	Up-regulated	12
GDF11	Up-regulated	12
TTC17	Up-regulated	11
FAR1	Up-regulated	11
CUL5	Up-regulated	11
JMJD1C	Up-regulated	10
ZNF518A	Up-regulated	10
SAMD8	Up-regulated	10
GNE	Up-regulated	9
ABCA1	Up-regulated	9
RFX3	Up-regulated	9
TRIM14	Up-regulated	9
ZDHHC21	Up-regulated	9
MMP16	Up-regulated	8
PLAG1	Up-regulated	8
RRM2B	Up-regulated	8
PCMTD1	Up-regulated	8
AASS	Up-regulated	7
PTPRZ1	Up-regulated	7
IGF2BP3	Up-regulated	7
NCAPG2	Up-regulated	7
COBL	Up-regulated	7
SEMA3A	Up-regulated	7
NRF1	Up-regulated	7
MAGI2	Up-regulated	7
XRCC2	Up-regulated	7
THAP5	Up-regulated	7
ZNF451	Up-regulated	6
ZNF292	Up-regulated	6
KIAA1586	Up-regulated	6
DST	Up-regulated	6
UBR2	Up-regulated	6
IGF2R	Up-regulated	6
UHRF1BP1	Up-regulated	6
CSNK1A1	Up-regulated	5
DMXL1	Up-regulated	5
APC	Up-regulated	5
RICTOR	Up-regulated	5
FBXW11	Up-regulated	5
NUP155	Up-regulated	5
CXCL5	Up-regulated	4
DCAF16	Up-regulated	4
BOD1L1	Up-regulated	4
FGF2	Up-regulated	4
KIAA1109	Up-regulated	4
CENPE	Up-regulated	4
WWC2	Up-regulated	4
ANKRD50	Up-regulated	4
GOLGB1	Up-regulated	3
TFRC	Up-regulated	3
LRIG1	Up-regulated	3
UBXN7	Up-regulated	3
CEP97	Up-regulated	3
ATR	Up-regulated	3
LRCH3	Up-regulated	3
BUB1	Up-regulated	2
SPTBN1	Up-regulated	2
SLC39A10	Up-regulated	2
ITGA6	Up-regulated	2
GFPT1	Up-regulated	2
WDFY1	Up-regulated	2
FOXN2	Up-regulated	2
LANCL1	Up-regulated	2
PGAP1	Up-regulated	2
KIF5C	Up-regulated	2
ADAM17	Up-regulated	2
MACF1	Up-regulated	1
MIA3	Up-regulated	1
ATP1A2	Up-regulated	1
ASPM	Up-regulated	1
CACHD1	Up-regulated	1
NMNAT2	Up-regulated	1
USP33	Up-regulated	1
ATP8B2	Up-regulated	1
DHRS3	Up-regulated	1
ZZZ3	Up-regulated	1
RPRD2	Up-regulated	1
KIF14	Up-regulated	1
COX7B	Down-regulated	X
NDUFA1	Down-regulated	X
RBM3	Down-regulated	X
UXT	Down-regulated	X
MCTS1	Down-regulated	X
MT-ATP6	Down-regulated	MT
MT-CO2	Down-regulated	MT
MT-ND3	Down-regulated	MT
RBX1	Down-regulated	22
SNU13	Down-regulated	22
TOMM22	Down-regulated	22
CBR1	Down-regulated	21
SETD4	Down-regulated	21
UCKL1	Down-regulated	20
NNAT	Down-regulated	20
COX6B1	Down-regulated	19
UBA52	Down-regulated	19
RPS11	Down-regulated	19
EIF3K	Down-regulated	19
NDUFA3	Down-regulated	19
ZNF880	Down-regulated	19
LINC00665	Down-regulated	19
PAF1	Down-regulated	19
TSEN34	Down-regulated	19
ZNF528	Down-regulated	19
TUBB6	Down-regulated	18
ACAA2	Down-regulated	18
RPL23	Down-regulated	17
RPL38	Down-regulated	17
RPL27	Down-regulated	17
NAA38	Down-regulated	17
SRSF2	Down-regulated	17
ETV4	Down-regulated	17
TRAPPC1	Down-regulated	17
RAD51C	Down-regulated	17
MIEN1	Down-regulated	17
LRRC59	Down-regulated	17
MED31	Down-regulated	17
TMEM256	Down-regulated	17
MAP2K6	Down-regulated	17
TEX14	Down-regulated	17
MT2A	Down-regulated	16
MT1E	Down-regulated	16
MT1F	Down-regulated	16
HSBP1	Down-regulated	16
MT1G	Down-regulated	16
CENPN	Down-regulated	16
MAP1LC3B	Down-regulated	16
TRAF7	Down-regulated	16
RHOT2	Down-regulated	16
ATF7IP2	Down-regulated	16
RPS17	Down-regulated	15
PSMA4	Down-regulated	15
NDUFB1	Down-regulated	14
ATP6V1D	Down-regulated	14
ZFYVE21	Down-regulated	14
RPL21	Down-regulated	13
UCHL3	Down-regulated	13
RPL41	Down-regulated	12
KRT18	Down-regulated	12
ARPC3	Down-regulated	12
GDF3	Down-regulated	12
PRR13	Down-regulated	12
LLPH	Down-regulated	12
MRPS35	Down-regulated	12
DPPA3	Down-regulated	12
NDUFA9	Down-regulated	12
MMAB	Down-regulated	12
TROAP	Down-regulated	12
PLBD1	Down-regulated	12
RITA1	Down-regulated	12
RPS25	Down-regulated	11
RPL27A	Down-regulated	11
RPS13	Down-regulated	11
TMEM258	Down-regulated	11
TIMM8B	Down-regulated	11
MDK	Down-regulated	11
CCND1	Down-regulated	11
MRPL48	Down-regulated	11
FGF19	Down-regulated	11
HTATIP2	Down-regulated	11
ZPR1	Down-regulated	11
C11orf1	Down-regulated	11
NDUFV1	Down-regulated	11
RPS24	Down-regulated	10
NODAL	Down-regulated	10
CHCHD1	Down-regulated	10
GSTO1	Down-regulated	10
NPM3	Down-regulated	10
VIM	Down-regulated	10
ANP32B	Down-regulated	9
NDUFA8	Down-regulated	9
URM1	Down-regulated	9
SSNA1	Down-regulated	9
DCTN3	Down-regulated	9
GNA14	Down-regulated	9
TMEM141	Down-regulated	9
RPL7	Down-regulated	8
RPL30	Down-regulated	8
ENY2	Down-regulated	8
COX6C	Down-regulated	8
POLR2K	Down-regulated	8
MYC	Down-regulated	8
DECR1	Down-regulated	8
ERICH1	Down-regulated	8
DCTN6	Down-regulated	8
ATP6V1H	Down-regulated	8
TUSC3	Down-regulated	8
CALB1	Down-regulated	8
PPIA	Down-regulated	7
NDUFA4	Down-regulated	7
TOMM7	Down-regulated	7
CYCS	Down-regulated	7
LSM5	Down-regulated	7
NDUFA5	Down-regulated	7
LSM8	Down-regulated	7
ZFAND2A	Down-regulated	7
PRR15	Down-regulated	7
DDX56	Down-regulated	7
COX7A2	Down-regulated	6
RPS12	Down-regulated	6
CCDC167	Down-regulated	6
PKIB	Down-regulated	6
GTF2H5	Down-regulated	6
TMEM14B	Down-regulated	6
IER3	Down-regulated	6
MPC1	Down-regulated	6
RPF2	Down-regulated	6
TPMT	Down-regulated	6
FAM229B	Down-regulated	6
DPPA5	Down-regulated	6
HEY2	Down-regulated	6
RPS23	Down-regulated	5
SUB1	Down-regulated	5
NDUFA2	Down-regulated	5
NSA2	Down-regulated	5
ZMAT2	Down-regulated	5
ZCCHC10	Down-regulated	5
UBE2D2	Down-regulated	5
SLC1A3	Down-regulated	5
RPL34	Down-regulated	4
RPS3A	Down-regulated	4
MRPS18C	Down-regulated	4
CASP3	Down-regulated	4
CCNI	Down-regulated	4
TRIML2	Down-regulated	4
MND1	Down-regulated	4
STX18	Down-regulated	4
CHIC2	Down-regulated	4
LSM3	Down-regulated	3
RBP1	Down-regulated	3
MRPL47	Down-regulated	3
ATG3	Down-regulated	3
NDUFB5	Down-regulated	3
UBE2E1	Down-regulated	3
DPPA2	Down-regulated	3
CHCHD4	Down-regulated	3
ISY1	Down-regulated	3
TMSB10	Down-regulated	2
RPS27A	Down-regulated	2
RPL31	Down-regulated	2
COX5B	Down-regulated	2
HSPE1	Down-regulated	2
SF3B6	Down-regulated	2
NDUFB3	Down-regulated	2
RNF181	Down-regulated	2
VAMP8	Down-regulated	2
DPY30	Down-regulated	2
BOLA3	Down-regulated	2
NMI	Down-regulated	2
TPRKB	Down-regulated	2
SUCLG1	Down-regulated	2
UBE2E3	Down-regulated	2
MOB4	Down-regulated	2
GEMIN6	Down-regulated	2
EFEMP1	Down-regulated	2
GYPC	Down-regulated	2
RPS27	Down-regulated	1
UQCRH	Down-regulated	1
PRDX6	Down-regulated	1
SNRPE	Down-regulated	1
FOXD3-AS1	Down-regulated	1
GNG5	Down-regulated	1
LAMTOR5	Down-regulated	1
UQCRHL	Down-regulated	1
ARF1	Down-regulated	1
PFDN2	Down-regulated	1
UROD	Down-regulated	1
ITGB3BP	Down-regulated	1
CRABP2	Down-regulated	1
CCDC28B	Down-regulated	1
SDCCAG8	Down-regulated	1
RAB25	Down-regulated	1
MKNK1	Down-regulated	1
LEFTY2	Down-regulated	1
SCP2	Down-regulated	1
HSD17B7	Down-regulated	1
MPC2	Down-regulated	1
S100A13	Down-regulated	1
CDA	Down-regulated	1
CIART	Down-regulated	1
