## Supplemental Table 2 for "Divergent roles of SOX2 in human and mouse germ cell specification related to X-linked gene dosage effects"

### Sheet: gase_sup_table2
Supplementary Table 2. Top 10 GSEA enriched pathways for KS vs XY and UCLA-F vs UCLA-M.
Group	Description	setSize	enrichmentScore	NES	pvalue	p.adjust	qvalue	rank	leading_edge	geneID	Count
KS1 vs XY	GOBP_CYTOPLASMIC_TRANSLATION	134	-0.682412	-3.13203	1.02624e-24	3.48305e-21	3.10139e-21	444	tags=51%, list=6%, signal=49%	8664/26986/6231/6134/6176/6201/4904/6202/6125/6124/6161/6154/6194/285381/3921/6209/79727/6187/4736/6130/11224/6128/6142/6155/6188/3184/6181/6222/6158/6170/6189/6223/6227/6207/6208/6218/25873/6133/6146/6205/6210/6156/6171/6224/6206/6147/6144/6160/6165/6217/6152/7311/6168/6157/6169/6129/6230/6233/6228/6167/6229/6135/9349/6232/9045/6234/6164/6235	68
KS1 vs XY	GOBP_OXIDATIVE_PHOSPHORYLATION	98	-0.63215	-2.81112	3.11169e-14	5.28054e-11	4.70193e-11	470	tags=38%, list=6%, signal=36%	4713/4726/1346/4698/4519/4702/4723/1327/4717/4609/4700/440567/7381/4711/4695/29103/1350/4535/4709/4514/4710/4696/4539/4509/205/54205/4697/4694/4707/1347/7388/1329/4513/4536/4538/4508/4537	37
KS1 vs XY	GOBP_ATP_SYNTHESIS_COUPLED_ELECTRON_TRANSPORT	78	-0.651535	-2.79388	3.03335e-13	3.43173e-10	3.0557e-10	470	tags=41%, list=6%, signal=39%	4713/4726/1346/4698/4519/4702/4723/1327/4717/4700/440567/7381/4711/4695/29103/1350/4535/4709/4514/4710/4696/4539/54205/4697/4694/4707/7388/1329/4513/4536/4538/4537	32
KS1 vs XY	GOBP_AEROBIC_RESPIRATION	133	-0.534395	-2.44174	3.06648e-12	2.6019e-09	2.3168e-09	394	tags=31%, list=5%, signal=30%	4713/4726/1346/5018/4698/4519/4702/4723/1327/4717/664/92259/8802/4609/4700/440567/7381/4711/4695/29103/1350/4535/4709/4514/4710/4696/4539/4509/205/54205/4697/4694/4707/1347/7388/1329/4513/4536/4538/4508/4537	41
KS1 vs XY	GOBP_RESPIRATORY_ELECTRON_TRANSPORT_CHAIN	89	-0.611589	-2.6577	1.01274e-11	6.87449e-09	6.12122e-09	470	tags=36%, list=6%, signal=34%	4713/4726/1346/4698/4519/4702/4723/1327/4717/4700/440567/7381/4711/4695/29103/1350/4535/4709/4514/4710/4696/4539/54205/4697/4694/4707/7388/1329/4513/4536/4538/4537	32
KS1 vs XY	GOBP_CELLULAR_RESPIRATION	153	-0.49241	-2.3372	6.42607e-11	3.63501e-08	3.23671e-08	484	tags=27%, list=6%, signal=26%	84273/4713/4726/1346/5018/4698/4519/4702/4723/1327/4717/664/92259/8802/4609/4700/440567/7381/4711/4695/29103/1350/4535/4709/4514/4710/4696/4539/4509/205/54205/4697/4694/4707/1347/7388/1329/4513/4536/4538/4508/4537	42
KS1 vs XY	GOBP_PROTON_TRANSMEMBRANE_TRANSPORT	59	-0.669787	-2.69782	9.97193e-11	4.83496e-08	4.30518e-08	407	tags=36%, list=5%, signal=34%	51606/1346/4519/1327/11331/529/292/1351/5250/10063/4514/4509/4697/7388/1329/4513/1349/4538/7114/1340/4508	21
KS1 vs XY	GOBP_MITOCHONDRIAL_ELECTRON_TRANSPORT_NADH_TO_UBIQUINONE	45	-0.708233	-2.67694	3.75815e-10	1.5944e-07	1.41969e-07	526	tags=49%, list=7%, signal=46%	4704/4713/4726/4698/4702/4723/4717/4700/4711/4695/29103/4535/4709/4710/4696/4539/4697/4694/4707/4536/4538/4537	22
KS1 vs XY	GOBP_ATP_METABOLIC_PROCESS	163	-0.445819	-2.06416	1.63191e-09	6.15413e-07	5.47979e-07	470	tags=25%, list=6%, signal=24%	4713/4726/5236/1346/4698/4519/4702/4723/1327/4717/4609/4700/440567/7381/4711/4695/29103/1350/4535/4709/3939/4514/5230/4710/4696/4539/4509/205/54205/4697/4694/4707/1347/7388/1329/4513/4536/4538/7114/4508/4537	41
KS1 vs XY	GOBP_ENERGY_DERIVATION_BY_OXIDATION_OF_ORGANIC_COMPOUNDS	193	-0.41124	-1.95945	3.86589e-09	1.31208e-06	1.16831e-06	394	tags=21%, list=5%, signal=21%	1346/5018/4698/4519/4702/4723/1327/5836/4717/664/92259/8802/4609/3572/4700/440567/7381/4711/4695/29103/1350/4535/4709/4514/4710/4696/4539/4509/205/54205/4697/4694/4707/1347/7388/1329/4513/4536/4538/4508/4537	41
KS2 vs XY	GOBP_CYTOPLASMIC_TRANSLATION	134	-0.643025	-2.88355	2.91108e-19	9.97044e-16	8.93854e-16	381	tags=45%, list=5%, signal=43%	6159/285381/28985/6202/6143/6158/8562/6188/6223/11224/6187/23521/6209/6208/4736/6161/6234/3184/6134/6152/6224/6130/3921/6168/6146/6170/6222/6135/6217/6171/6194/6210/6181/6133/6227/6165/6147/6155/6144/6167/6207/6156/6218/6169/6189/6230/7311/6205/9349/6206/6233/6235/6157/6229/6228/6160/6232/9045/6129/6164	60
KS2 vs XY	GOBP_OXIDATIVE_PHOSPHORYLATION	98	-0.645736	-2.69024	1.31322e-13	2.24889e-10	2.01614e-10	445	tags=48%, list=6%, signal=46%	9167/4705/4713/7385/4535/4723/1337/4704/10105/1327/6392/4708/1346/4706/29796/4519/4725/27089/7381/4724/1350/4712/4609/4711/440567/29103/4702/4509/4698/4700/4538/54205/4697/1329/4696/4695/4707/4717/4536/4694/4537/1347/4709/7388/4513/4508/205	47
KS2 vs XY	GOBP_AEROBIC_RESPIRATION	133	-0.569246	-2.54006	2.70587e-13	3.08921e-10	2.76949e-10	778	tags=40%, list=10%, signal=36%	9167/4705/4713/5018/7385/4535/4723/1337/4704/8802/10105/4191/5160/1327/6392/4708/1346/4706/29796/4519/92259/4725/27089/7381/4724/1350/4712/4609/4711/440567/29103/4702/4509/4698/4700/4538/54205/4697/1329/4696/4695/4707/4717/4536/4694/4537/1347/4709/7388/4513/664/4508/205	53
KS2 vs XY	GOBP_CELLULAR_RESPIRATION	152	-0.533021	-2.38465	2.23573e-12	1.91434e-09	1.71622e-09	778	tags=36%, list=10%, signal=33%	9167/4705/4713/5018/6648/7385/4535/4723/1337/4704/8802/10105/4191/5160/1327/6392/4708/1346/4706/29796/55847/4519/92259/4725/27089/7381/4724/1350/4712/4609/4711/440567/29103/4702/4509/4698/4700/4538/54205/4697/1329/4696/4695/4707/4717/4536/4694/4537/1347/4709/7388/4513/664/4508/205	55
KS2 vs XY	GOBP_ATP_SYNTHESIS_COUPLED_ELECTRON_TRANSPORT	79	-0.64436	-2.64545	4.07872e-12	2.79393e-09	2.50477e-09	445	tags=42%, list=6%, signal=40%	1327/6392/4708/1346/4706/29796/4519/4725/27089/7381/4724/1350/4712/4711/440567/29103/4702/4698/4700/4538/54205/4697/1329/4696/4695/4707/4717/4536/4694/4537/4709/7388/4513	33
KS2 vs XY	GOBP_RESPIRATORY_ELECTRON_TRANSPORT_CHAIN	89	-0.610636	-2.54402	6.08943e-11	2.97982e-08	2.67142e-08	445	tags=46%, list=6%, signal=44%	9167/4705/4713/6648/4535/4723/1337/4704/1327/6392/4708/1346/4706/29796/4519/4725/27089/7381/4724/1350/4712/4711/440567/29103/4702/4698/4700/4538/54205/4697/1329/4696/4695/4707/4717/4536/4694/4537/4709/7388/4513	41
KS2 vs XY	GOBP_ATP_METABOLIC_PROCESS	163	-0.501605	-2.23753	6.09014e-11	2.97982e-08	2.67142e-08	784	tags=36%, list=10%, signal=33%	51422/9167/11164/4705/4713/7385/7157/4535/4723/1337/4704/318/10105/7114/226/1327/6392/4708/1346/4706/29796/4519/230/5236/4725/27089/7381/4724/1350/4712/4609/4711/2821/440567/29103/4702/4509/4698/4700/4538/54205/4697/1329/4696/4695/4707/4717/4536/4694/5230/4537/1347/4709/7388/4513/4508/3939/205	58
KS2 vs XY	GOBP_GENERATION_OF_PRECURSOR_METABOLITES_AND_ENERGY	277	-0.382567	-1.83439	1.94354e-09	8.32077e-07	7.4596e-07	445	tags=20%, list=6%, signal=19%	1327/6392/10975/4708/5836/1346/2731/4706/1528/29796/65985/55847/4519/230/5236/92259/4725/27089/7381/4724/1351/1350/4712/4609/4835/4711/2821/10063/440567/29103/4702/1345/4509/4698/4700/4538/54205/4697/1329/4696/4695/4707/4717/4536/4694/5230/4537/1347/4709/7388/4513/664/4508/3939/205	55
KS2 vs XY	GOBP_ENERGY_DERIVATION_BY_OXIDATION_OF_ORGANIC_COMPOUNDS	192	-0.44071	-2.06057	2.67516e-09	1.01805e-06	9.12685e-07	784	tags=30%, list=10%, signal=28%	51422/9167/4705/4713/5018/6648/7385/7157/4535/4723/1337/4704/8802/10105/4191/5160/1327/6392/4708/5836/1346/4706/29796/55847/4519/92259/4725/27089/7381/4724/1350/4712/4609/4711/440567/29103/4702/4509/4698/4700/4538/54205/4697/1329/4696/4695/4707/4717/4536/4694/4537/1347/4709/7388/4513/664/4508/205	58
KS2 vs XY	GOBP_ELECTRON_TRANSPORT_CHAIN	114	-0.5188	-2.2078	5.09961e-09	1.74662e-06	1.56585e-06	445	tags=32%, list=6%, signal=30%	1327/6392/4708/1346/2731/4706/1528/29796/4519/4725/27089/7381/4724/1350/4712/4835/4711/440567/29103/4702/4698/4700/4538/54205/4697/1329/4696/4695/4707/4717/4536/4694/4537/4709/7388/4513	36
UCLA-F vs UCLFA-M	GOBP_CYTOPLASMIC_TRANSLATION	136	-0.766722	-3.67202	1.96447e-37	7.25871e-34	5.29166e-34	278	tags=56%, list=3%, signal=55%	8668/6202/6128/6169/6189/6187/6194/6125/9349/6171/6205/6230/6135/6160/25873/6173/6206/6161/11224/6201/6142/6235/6137/6167/6146/6155/6208/6136/6157/6233/6227/6210/6132/6204/6207/7311/6138/6170/6143/6129/4736/6218/200916/6133/6217/6144/6165/6154/6134/6209/6164/6130/6156/6188/6176/6224/6181/6168/6223/6122/3921/6229/6234/23521/6147/6152/6203/6231/6228/6158/6159/6232/9045/6193/6222/6141	76
UCLA-F vs UCLFA-M	GOBP_ATP_SYNTHESIS_COUPLED_ELECTRON_TRANSPORT	82	-0.718451	-3.23652	3.53757e-18	6.53567e-15	4.76455e-15	834	tags=57%, list=9%, signal=53%	51142/4720/4513/1716/29103/54949/4698/23479/4723/9167/6391/4712/637/27089/55967/4694/4729/4711/374291/790955/4702/4710/4709/4724/4728/4714/4722/4718/4716/4695/11315/1350/9377/4519/4713/4697/4706/1327/54205/4537/1329/7388/7381/4726/4715/1337/4725	47
UCLA-F vs UCLFA-M	GOBP_RESPIRATORY_ELECTRON_TRANSPORT_CHAIN	98	-0.674149	-3.04343	3.57897e-17	4.40809e-14	3.21354e-14	712	tags=54%, list=8%, signal=50%	9997/388753/4704/4708/51142/4720/4513/1716/29103/54949/6390/4698/23479/4723/9167/2109/6391/4712/637/27089/55967/4694/4729/4711/374291/790955/4702/4710/4709/4724/4728/4714/4722/4718/4716/4695/11315/1350/9377/4519/4713/4697/4706/1327/54205/4537/1329/7388/7381/4726/4715/1337/4725	53
UCLA-F vs UCLFA-M	GOBP_ELECTRON_TRANSPORT_CHAIN	130	-0.598509	-2.80951	8.23978e-17	7.61149e-14	5.54884e-14	834	tags=42%, list=9%, signal=38%	51142/4720/128/26227/4513/1716/29103/54949/6390/4698/23479/4723/9167/2109/6391/4712/637/1528/27089/55967/4694/4729/4711/231/374291/790955/4702/4710/4709/4724/4728/4714/4722/4718/4716/4695/11315/1350/9377/4519/4713/4697/4706/1535/1327/54205/4537/1329/7388/7381/4726/4715/1337/4725	54
UCLA-F vs UCLFA-M	GOBP_OXIDATIVE_PHOSPHORYLATION	105	-0.607723	-2.72551	9.68651e-14	7.15833e-11	5.21848e-11	841	tags=49%, list=9%, signal=45%	2395/51142/4720/4513/1716/29103/54949/4698/23479/4723/9167/6391/4712/637/27089/55967/4694/4729/4711/374291/790955/4702/84300/4710/4709/4724/4728/4714/4722/4718/30968/4716/4695/11315/1350/9377/4519/4713/4697/4706/1327/54205/4537/1347/1329/7388/7381/4726/4715/1337/4725	51
UCLA-F vs UCLFA-M	GOBP_CHROMATIN_ORGANIZATION	388	0.526035	1.73529	4.09192e-13	2.51994e-10	1.83705e-10	2211	tags=42%, list=24%, signal=33%	6418/3070/58499/81611/27443/55209/7259/23326/9874/165918/23468/7157/79718/6657/121536/5928/64710/3720/196528/8019/1487/1788/201161/11335/8467/7528/2140/55183/57708/2186/54891/8473/2033/7022/3192/23028/5931/6599/57492/4288/221037/11198/23466/50809/55729/9112/546/6597/10927/23512/3159/4297/22880/64324/23476/10765/387893/90378/1810/10664/1105/55636/9849/57798/3151/55904/51322/8091/5929/9031/114803/7…	164
UCLA-F vs UCLFA-M	GOBP_RIBOSOMAL_LARGE_SUBUNIT_BIOGENESIS	67	-0.683088	-2.92018	8.32703e-13	4.39548e-10	3.20434e-10	770	tags=45%, list=8%, signal=41%	4869/55651/56342/10412/9326/6175/54663/51187/115416/51121/10969/51491/3692/55052/4809/6128/6169/6125/6135/11224/6129/4736/6165/6154/6134/6130/6122/6147/6152/9045	30
UCLA-F vs UCLFA-M	GOBP_RIBOSOMAL_SMALL_SUBUNIT_BIOGENESIS	68	-0.681228	-2.91765	1.20712e-12	5.57538e-10	4.0645e-10	389	tags=31%, list=4%, signal=30%	64963/51081/10436/6202/4809/6169/6194/51065/6230/6201/6208/6227/6218/6217/6209/6223/3921/6229/6234/6232/6193	21
UCLA-F vs UCLFA-M	GOBP_RIBOSOME_ASSEMBLY	53	-0.726053	-2.81424	1.4744e-12	5.79418e-10	4.224e-10	389	tags=40%, list=4%, signal=38%	64963/51081/29093/3692/55052/6128/6169/6125/51065/6135/6208/6134/6209/6223/6122/3921/6234/6147/6152/6232/6193	21
UCLA-F vs UCLFA-M	GOBP_MITOCHONDRIAL_RESPIRATORY_CHAIN_COMPLEX_ASSEMBLY	88	-0.617554	-2.74327	1.56811e-12	5.79418e-10	4.224e-10	706	tags=45%, list=8%, signal=42%	7019/9997/4704/4708/25813/4720/55863/54949/4698/5018/389203/4712/29078/55744/55967/4694/84987/4711/374291/126328/790955/4702/28958/84233/84300/4710/4709/4724/4728/4714/51287/4722/4718/4716/4695/4713/4706/54539/4715/4725	40
