## Supplemental Table 3 for "Divergent roles of SOX2 in human and mouse germ cell specification related to X-linked gene dosage effects"

### Sheet: 12h_deg_common
Supplementary Table 3. Common DEGs among KS1, KS2 and HS980 after SOX2 KD
Upregulated	Downregulated
LINC00467	LEFTY2
GSTO1	CLU
KRT8	AASS
SERPINE2	PLK2
H2AFY2	AFP
CRIP2	RP11-29H23.5
LINC01356	CXCL5
CLDN4	FOXD3-AS1
TBX3	ANKDD1A
FSCN1	PVT1
FAM159B	AP002954.4
WLS	SOX2
CFC1B	USP44
B3GNT7	RND3
CAMKK2	PRDM14
RBP1	SGCD
TMEM123	LECT1
GAD1	KLHL2P1
HAS2	RNA5S16
SP5	DEFB107B
VAMP8	AC074289.1
APOA1	FAM101B
DKK1	GULP1
RP1-170O19.25	TCF7L1
SMAD6	CTB-151G24.1
PRSS3P2	MPPED2
WNT3	AEN
LDB2	PDP1
WNT5B	JADE1
APOBEC3C	PPP1R15A
CHD3	SPP1
TSKU	KCNN2
FGF17	RP11-132A1.3
SRD5A3	FILIP1
GATA5	DIAPH2
MIXL1	C9orf135
EOMES	RGS2
MSX1	SORBS2
CD1D	GPR176
STIL	ADM
FAM115A	RASD1
KCNMB4	SOX21-AS1
LINC00458	USP53
TSPAN14	MID1
T	PCDH18
TSPAN18	RNA5SP202
NOTUM	RASSF1
APLNR	CCR7
TGFB1	HDAC9
GLIPR1L1	KLF6
LEF1	PIEZO1
TNFRSF11B	HESX1
RNF24	ATCAY
SOX17	ENPP7P4
LRIG3	LMCD1
NKD1	EDN1
JAKMIP1	BTG1
TBL2	TRPC6
RP11-25H12.1	ABCC2
OR5H15	PDE4B
VANGL1	CTD-2017F17.2
NODAL	PPP2R2B
HMGN2P41	SLC35G2
PCDH10	STC1
ZNF518B	TCEAL5
APOBEC3D	EGR1
LINC01224	SMPDL3B
	IGFBP3
	MAFF
	GEM
	DDAH1
	GREM1
	TCEAL7
	ZFP36
	GPR158
	KCNJ2
	C21orf88
	TRIB1
